# Seafloor video-acoustic monitoring in a Greenlandic glacial fjord records hyperbenthos, backward-swimming fish, and narwhals

**DOI:** 10.64898/2026.02.27.708539

**Authors:** Evgeny A. Podolskiy, Monica Ogawa, Kohei Hasegawa, Makoto Tomiyasu, Shin Sugiyama, Yoko Mitani

**Affiliations:** Arctic Research Center, Hokkaido University, Sapporo, Japan; National Institute of Polar Research, Tachikawa, Japan; Faculty of Fisheries Sciences, Hokkaido University, Hakodate, Japan; Institute of Low Temperature Science, Hokkaido University, Sapporo, Japan; Wildlife Research Center, Kyoto University, Kyoto, Japan

**Author notes:** Corresponding author (EAP).

## Abstract

Autonomous video-acoustic monitoring at the sea-floor can improve our understanding of poorly documented ecosystems and help interpret active or passive acoustic data, but it has been rarely carried out, particularly in the Arctic. This study deployed a video camera synchronized with a hydrophone, combined with red lights and other oceanographic instrumentation, on the bottom of a glacial fjord in Inglefield Bredning, northwest Greenland (to 260 m water depth). Through manual review and automatic analysis of high-frequency images (30 fps) and audios (96 kHz), the conditions and biodiversity near the sea-floor were quantified. The data revealed a highly turbulent environment with abundant suspended particles and fibers, with 88% of 478 detected organisms being Amphipoda, Copepoda, Hydrozoa, and Chaetognatha. Amongst the other observed animals were Decapoda, Liparidae, Pterotracheoidea, Ctenophora, and curious narwhals (*Monodon monoceros*). The number of marine snow particles was highly variable through time and could change up to twofold within several hours. The tide modulated the particle flow direction and speed. Overall, the results show that portable moorings with video recorders are an important tool for exploration of the Arctic seafloor.
