## Supplementary material for "Seafloor video-acoustic monitoring in a Greenlandic glacial fjord records hyperbenthos, backward-swimming fish, and narwhals": Table S1

File	Begin time, mm:ss	Object, ID
0002_2025-08-01-22h15m00~2025-08-01-22h25m00	01:25	copepod
0002_2025-08-01-22h15m00~2025-08-01-22h25m00	03:37	copepod
0002_2025-08-01-22h15m00~2025-08-01-22h25m00	04:04	Amphipod
0002_2025-08-01-22h15m00~2025-08-01-22h25m00	04:11	Amphipod
0002_2025-08-01-22h15m00~2025-08-01-22h25m00	07:43	Amphipod
0003_2025-08-01-22h35m00~2025-08-01-22h45m00	01:38	jellyfish
0003_2025-08-01-22h35m00~2025-08-01-22h45m00	03:39	copepod
0003_2025-08-01-22h35m00~2025-08-01-22h45m00	04:04	copepod
0003_2025-08-01-22h35m00~2025-08-01-22h45m00	07:50	Amphipod
0003_2025-08-01-22h35m00~2025-08-01-22h45m00	08:58	Amphipod
0003_2025-08-01-22h35m00~2025-08-01-22h45m00	09:58	Amphipod
0004_2025-08-01-22h55m00~2025-08-01-23h05m00	03:35	copepod
0004_2025-08-01-22h55m00~2025-08-01-23h05m00	03:55	Amphipod
0006_2025-08-01-23h35m00~2025-08-01-23h45m00	03:57	Worm
0006_2025-08-01-23h35m00~2025-08-01-23h45m00	04:00	Amphipod
0006_2025-08-01-23h35m00~2025-08-01-23h45m00	07:35	Worm
0006_2025-08-01-23h35m00~2025-08-01-23h45m00	07:46	Worm
0006_2025-08-01-23h35m00~2025-08-01-23h45m00	08:18	Fish
0006_2025-08-01-23h35m00~2025-08-01-23h45m00	08:35	worm
0007_2025-08-01-23h55m00~2025-08-02-00h05m00	00:00	shrimp
0007_2025-08-01-23h55m00~2025-08-02-00h05m00	01:01	shrimp
0007_2025-08-01-23h55m00~2025-08-02-00h05m00	03:34	worm
0007_2025-08-01-23h55m00~2025-08-02-00h05m00	04:47	copepod
0007_2025-08-01-23h55m00~2025-08-02-00h05m00	05:42	Amphipod
0008_2025-08-02-00h15m00~2025-08-02-00h25m00	01:28	Amphipod
0008_2025-08-02-00h15m00~2025-08-02-00h25m00	08:06	Heteropods
0008_2025-08-02-00h15m00~2025-08-02-00h25m00	08:08	Amphipod
0009_2025-08-02-00h35m00~2025-08-02-00h45m00	04:01	Amphipod
0009_2025-08-02-00h35m00~2025-08-02-00h45m00	04:13	Amphipod
0009_2025-08-02-00h35m00~2025-08-02-00h45m00	09:33	Amphipod
0010_2025-08-02-00h55m00~2025-08-02-01h05m00	06:59	fish
0010_2025-08-02-00h55m00~2025-08-02-01h05m00	08:35	fish
0011_2025-08-02-01h15m00~2025-08-02-01h25m00	00:00	copepod
0011_2025-08-02-01h15m00~2025-08-02-01h25m00	03:33	Fish
0014_2025-08-02-02h15m00~2025-08-02-02h25m00	00:00	Fish
0014_2025-08-02-02h15m00~2025-08-02-02h25m00	01:15	jellyfish
0014_2025-08-02-02h15m00~2025-08-02-02h25m00	04:03	fish
0014_2025-08-02-02h15m00~2025-08-02-02h25m00	05:14	-
0014_2025-08-02-02h15m00~2025-08-02-02h25m00	08:45	-
0014_2025-08-02-02h15m00~2025-08-02-02h25m00	09:36	-
0014_2025-08-02-02h15m00~2025-08-02-02h25m00	09:55	Heteropods
0015_2025-08-02-02h35m00~2025-08-02-02h45m00	00:05	Amphipod
0015_2025-08-02-02h35m00~2025-08-02-02h45m00	00:57	copepod
0015_2025-08-02-02h35m00~2025-08-02-02h45m00	03:13	jellyfish
0015_2025-08-02-02h35m00~2025-08-02-02h45m00	04:22	Amphipod
0015_2025-08-02-02h35m00~2025-08-02-02h45m00	06:18	jellyfish
0015_2025-08-02-02h35m00~2025-08-02-02h45m00	07:01	copepod
0017_2025-08-02-03h15m00~2025-08-02-03h25m00	03:15	shrimp
0021_2025-08-02-04h35m00~2025-08-02-04h45m00	02:25	copepod
0021_2025-08-02-04h35m00~2025-08-02-04h45m00	09:07	worm
0026_2025-08-02-06h15m00~2025-08-02-06h25m00	06:38	Amphipod
0027_2025-08-02-06h35m00~2025-08-02-06h45m00	04:17	Amphipod
0029_2025-08-02-07h15m00~2025-08-02-07h25m00	04:21	Amphipod
0029_2025-08-02-07h15m00~2025-08-02-07h25m00	06:41	Amphipod
0029_2025-08-02-07h15m00~2025-08-02-07h25m00	09:53	Amphipod
0033_2025-08-02-08h35m00~2025-08-02-08h45m00	01:47	squid
0036_2025-08-02-09h35m00~2025-08-02-09h45m00	07:00	copepod
0036_2025-08-02-09h35m00~2025-08-02-09h45m00	07:08	copepod
0037_2025-08-02-09h55m00~2025-08-02-10h05m00	03:21	copepod
0037_2025-08-02-09h55m00~2025-08-02-10h05m00	04:57	copepod
0039_2025-08-02-10h35m00~2025-08-02-10h45m00	06:22	Amphipod
0040_2025-08-02-10h55m00~2025-08-02-11h05m00	05:34	long fibers
0040_2025-08-02-10h55m00~2025-08-02-11h05m00	08:34	Amphipod
0043_2025-08-02-11h55m00~2025-08-02-12h05m00	02:34	Heteropods
0043_2025-08-02-11h55m00~2025-08-02-12h05m00	04:21	large sediment particle with fiber
0043_2025-08-02-11h55m00~2025-08-02-12h05m00	06:28	Amphipod
0045_2025-08-02-12h35m00~2025-08-02-12h45m00	02:13	Amphipod
0045_2025-08-02-12h35m00~2025-08-02-12h45m00	06:51	Amphipod
0046_2025-08-02-12h55m00~2025-08-02-13h05m00	01:25	relatively large object
0046_2025-08-02-12h55m00~2025-08-02-13h05m00	08:14	Amphipod
0046_2025-08-02-12h55m00~2025-08-02-13h05m00	09:47	Amphipod
0047_2025-08-02-13h15m00~2025-08-02-13h25m00	04:11	Amphipod
0048_2025-08-02-13h35m00~2025-08-02-13h45m00	05:52	copepod
0049_2025-08-02-13h55m00~2025-08-02-14h05m00	03:32	worm
0049_2025-08-02-13h55m00~2025-08-02-14h05m00	03:33	a cloud of fiber
0050_2025-08-02-14h15m00~2025-08-02-14h25m00	01:04	copepod
0051_2025-08-02-14h35m00~2025-08-02-14h45m00	01:19	jellyfish
0052_2025-08-02-14h55m00~2025-08-02-15h05m00	00:08	long fiber
0052_2025-08-02-14h55m00~2025-08-02-15h05m00	07:47	Unidentified
0054_2025-08-02-15h35m00~2025-08-02-15h45m00	04:06	Amphipod
0054_2025-08-02-15h35m00~2025-08-02-15h45m00	08:41	Amphipod
0055_2025-08-02-15h55m00~2025-08-02-16h05m00	03:15	copepod
0057_2025-08-02-16h35m00~2025-08-02-16h45m00	00:45	Unidentified
0058_2025-08-02-16h55m00~2025-08-02-17h05m00	07:06	Amphipod
0059_2025-08-02-17h15m00~2025-08-02-17h25m00	04:31	Amphipod
0065_2025-08-02-19h15m00~2025-08-02-19h25m00	01:33	jellyfish
0065_2025-08-02-19h15m00~2025-08-02-19h25m00	03:12	copepod
0066_2025-08-02-19h35m00~2025-08-02-19h45m00	00:27	jellyfish
0066_2025-08-02-19h35m00~2025-08-02-19h45m00	09:31	worm
0067_2025-08-02-19h55m00~2025-08-02-20h05m00	02:35	Amphipod
0067_2025-08-02-19h55m00~2025-08-02-20h05m00	03:21	Amphipod
0067_2025-08-02-19h55m00~2025-08-02-20h05m00	05:04	shrimp
0068_2025-08-02-20h15m00~2025-08-02-20h25m00	04:35	Amphipod
0068_2025-08-02-20h15m00~2025-08-02-20h25m00	04:57	Amphipod
0068_2025-08-02-20h15m00~2025-08-02-20h25m00	06:34	Amphipod
0069_2025-08-02-20h35m00~2025-08-02-20h45m00	07:35	copepod
0069_2025-08-02-20h35m00~2025-08-02-20h45m00	07:44	copepod
0071_2025-08-02-21h15m00~2025-08-02-21h25m00	00:46	lots of particles - vortices
0074_2025-08-02-22h15m00~2025-08-02-22h25m00	08:10	Amphipod
0075_2025-08-02-22h35m00~2025-08-02-22h45m00	03:42	elongated object
0077_2025-08-02-23h15m00~2025-08-02-23h25m00	05:18	Ctenophora
0078_2025-08-02-23h35m00~2025-08-02-23h45m00	05:18	Unidentified
0079_2025-08-02-23h55m00~2025-08-03-00h05m00	07:19	unidentified
0080_2025-08-03-00h15m00~2025-08-03-00h25m00	04:36	unidentified
0083_2025-08-03-01h15m00~2025-08-03-01h25m00	07:33	copepod
0084_2025-08-03-01h35m00~2025-08-03-01h45m00	00:33	jellyfish
0084_2025-08-03-01h35m00~2025-08-03-01h45m00	00:45	fish
0084_2025-08-03-01h35m00~2025-08-03-01h45m00	02:44	copepod
0084_2025-08-03-01h35m00~2025-08-03-01h45m00	03:53	copepod
0085_2025-08-03-01h55m00~2025-08-03-02h05m00	03:28	Amphipod
0085_2025-08-03-01h55m00~2025-08-03-02h05m00	04:45	copepod
0085_2025-08-03-01h55m00~2025-08-03-02h05m00	09:20	copepod
0086_2025-08-03-02h15m00~2025-08-03-02h25m00	04:22	Amphipod
0086_2025-08-03-02h15m00~2025-08-03-02h25m00	06:04	jellyfish
0086_2025-08-03-02h15m00~2025-08-03-02h25m00	04:22	Amphipod
0087_2025-08-03-02h35m00~2025-08-03-02h45m00	02:40	large fiber piece
0087_2025-08-03-02h35m00~2025-08-03-02h45m00	09:33	Amphipod
0088_2025-08-03-02h55m00~2025-08-03-03h05m00	09:45	Amphipod
0089_2025-08-03-03h15m00~2025-08-03-03h25m00	01:39	Amphipod
0089_2025-08-03-03h15m00~2025-08-03-03h25m00	01:59	Amphipod
0090_2025-08-03-03h35m00~2025-08-03-03h45m00	07:49	copepod
0090_2025-08-03-03h35m00~2025-08-03-03h45m00	08:31	jellyfish
0091_2025-08-03-03h55m00~2025-08-03-04h05m00	03:12	copepod
0091_2025-08-03-03h55m00~2025-08-03-04h05m00	08:03	copepod
0091_2025-08-03-03h55m00~2025-08-03-04h05m00	09:40	Amphipod
0092_2025-08-03-04h15m00~2025-08-03-04h25m00	05:18	copepod
0092_2025-08-03-04h15m00~2025-08-03-04h25m00	06:38	copepod
0094_2025-08-03-04h55m00~2025-08-03-05h05m00	08:07	copepod
0094_2025-08-03-04h55m00~2025-08-03-05h05m00	08:37	jellyfish
0095_2025-08-03-05h15m00~2025-08-03-05h25m00	00:31	copepod
0095_2025-08-03-05h15m00~2025-08-03-05h25m00	07:18	copepod
0095_2025-08-03-05h15m00~2025-08-03-05h25m00	08:23	copepod
0096_2025-08-03-05h35m00~2025-08-03-05h45m00	02:30	copepod
0096_2025-08-03-05h35m00~2025-08-03-05h45m00	09:37	unidentified
0097_2025-08-03-05h55m00~2025-08-03-06h05m00	09:28	unidentified
0098_2025-08-03-06h15m00~2025-08-03-06h25m00	02:46	fish
0099_2025-08-03-06h35m00~2025-08-03-06h45m00	04:13	copepod
0100_2025-08-03-06h55m00~2025-08-03-07h05m00	00:51	copepod
0103_2025-08-03-07h55m00~2025-08-03-08h05m00	01:18	fish
0103_2025-08-03-07h55m00~2025-08-03-08h05m00	02:47	worm
0104_2025-08-03-08h15m00~2025-08-03-08h25m00	01:22	Amphipod
0105_2025-08-03-08h35m00~2025-08-03-08h45m00	09:26	Amphipod
0105_2025-08-03-08h35m00~2025-08-03-08h45m00	09:26	Amphipod
0105_2025-08-03-08h35m00~2025-08-03-08h45m00	09:32	Amphipod
0105_2025-08-03-08h35m00~2025-08-03-08h45m00	09:33	Amphipod
0106_2025-08-03-08h55m00~2025-08-03-09h05m00	02:46	copepod
0106_2025-08-03-08h55m00~2025-08-03-09h05m00	03:05	copepod
0106_2025-08-03-08h55m00~2025-08-03-09h05m00	04:41	Amphipod
0106_2025-08-03-08h55m00~2025-08-03-09h05m00	07:27	Amphipod
0107_2025-08-03-09h15m00~2025-08-03-09h25m00	01:20	copepod
0107_2025-08-03-09h15m00~2025-08-03-09h25m00	04:22	copepod
0107_2025-08-03-09h15m00~2025-08-03-09h25m00	07:32	copepod
0109_2025-08-03-09h55m00~2025-08-03-10h05m00	00:03	Amphipod
0109_2025-08-03-09h55m00~2025-08-03-10h05m00	02:43	Amphipod
0109_2025-08-03-09h55m00~2025-08-03-10h05m00	04:36	Amphipod
0109_2025-08-03-09h55m00~2025-08-03-10h05m00	05:58	Amphipod
0109_2025-08-03-09h55m00~2025-08-03-10h05m00	07:18	Amphipod
0110_2025-08-03-10h15m00~2025-08-03-10h25m00	03:00	Amphipod
0110_2025-08-03-10h15m00~2025-08-03-10h25m00	05:45	Amphipod
0110_2025-08-03-10h15m00~2025-08-03-10h25m00	05:58	Amphipod
0110_2025-08-03-10h15m00~2025-08-03-10h25m00	06:18	Amphipod
0110_2025-08-03-10h15m00~2025-08-03-10h25m00	07:05	Amphipod
0110_2025-08-03-10h15m00~2025-08-03-10h25m00	07:05	Amphipod
0110_2025-08-03-10h15m00~2025-08-03-10h25m00	07:25	fish
0110_2025-08-03-10h15m00~2025-08-03-10h25m00	07:44	Amphipod
0110_2025-08-03-10h15m00~2025-08-03-10h25m00	07:55	Amphipod
0110_2025-08-03-10h15m00~2025-08-03-10h25m00	08:08	Amphipod
0110_2025-08-03-10h15m00~2025-08-03-10h25m00	09:06	Amphipod
0111_2025-08-03-10h35m00~2025-08-03-10h45m00	01:28	Amphipod
0111_2025-08-03-10h35m00~2025-08-03-10h45m00	04:41	Amphipod
0112_2025-08-03-10h55m00~2025-08-03-11h05m00	02:10	long-long fiber
0113_2025-08-03-11h15m00~2025-08-03-11h25m00	07:33	Amphipod
0114_2025-08-03-11h35m00~2025-08-03-11h45m00	03:09	Copepod
0114_2025-08-03-11h35m00~2025-08-03-11h45m00	03:28	Heteropods
0114_2025-08-03-11h35m00~2025-08-03-11h45m00	03:30	Amphipod
0114_2025-08-03-11h35m00~2025-08-03-11h45m00	04:28	copepod
0114_2025-08-03-11h35m00~2025-08-03-11h45m00	06:47	copepod
0115_2025-08-03-11h55m00~2025-08-03-12h05m00	02:19	Amphipod
0115_2025-08-03-11h55m00~2025-08-03-12h05m00	06:35	copepod
0115_2025-08-03-11h55m00~2025-08-03-12h05m00	08:53	thin hair
0116_2025-08-03-12h15m00~2025-08-03-12h25m00	00:21	copepod
0116_2025-08-03-12h15m00~2025-08-03-12h25m00	05:59	copepod
0116_2025-08-03-12h15m00~2025-08-03-12h25m00	06:42	worm
0116_2025-08-03-12h15m00~2025-08-03-12h25m00	07:42	worm
0116_2025-08-03-12h15m00~2025-08-03-12h25m00	08:17	worm
0116_2025-08-03-12h15m00~2025-08-03-12h25m00	08:34	worm
0117_2025-08-03-12h35m00~2025-08-03-12h45m00	08:18	copepod
0118_2025-08-03-12h55m00~2025-08-03-13h05m00	06:09	unidentified
0119_2025-08-03-13h15m00~2025-08-03-13h25m00	01:03	copepod
0119_2025-08-03-13h15m00~2025-08-03-13h25m00	04:46	jellyfish
0119_2025-08-03-13h15m00~2025-08-03-13h25m00	09:28	copepod
0120_2025-08-03-13h35m00~2025-08-03-13h45m00	09:49	copepod
0120_2025-08-03-13h35m00~2025-08-03-13h45m00	09:56	worm
0121_2025-08-03-13h55m00~2025-08-03-14h05m00	01:54	Amphipod
0121_2025-08-03-13h55m00~2025-08-03-14h05m00	06:10	Amphipod
0123_2025-08-03-14h35m00~2025-08-03-14h45m00	01:32	Ctenophora
0123_2025-08-03-14h35m00~2025-08-03-14h45m00	01:48	fish
0123_2025-08-03-14h35m00~2025-08-03-14h45m00	03:33	Amphipod
0123_2025-08-03-14h35m00~2025-08-03-14h45m00	03:34	fish
0123_2025-08-03-14h35m00~2025-08-03-14h45m00	04:48	jellyfish
0123_2025-08-03-14h35m00~2025-08-03-14h45m00	05:12	unidentified
0123_2025-08-03-14h35m00~2025-08-03-14h45m00	09:06	fish
0124_2025-08-03-14h55m00~2025-08-03-15h05m00	04:01	unidentified
0124_2025-08-03-14h55m00~2025-08-03-15h05m00	08:21	jellyfish
0128_2025-08-03-16h15m00~2025-08-03-16h25m00	02:53	unidentified
0128_2025-08-03-16h15m00~2025-08-03-16h25m00	05:02	unidentified
0128_2025-08-03-16h15m00~2025-08-03-16h25m00	06:38	copepod
0128_2025-08-03-16h15m00~2025-08-03-16h25m00	07:24	copepod
0128_2025-08-03-16h15m00~2025-08-03-16h25m00	07:30	jellyfish
0128_2025-08-03-16h15m00~2025-08-03-16h25m00	08:30	jellyfish
0128_2025-08-03-16h15m00~2025-08-03-16h25m00	09:29	jellyfish
0129_2025-08-03-16h35m00~2025-08-03-16h45m00	00:24	copepod
0129_2025-08-03-16h35m00~2025-08-03-16h45m00	03:17	unidentified
0129_2025-08-03-16h35m00~2025-08-03-16h45m00	04:07	jellyfish
0129_2025-08-03-16h35m00~2025-08-03-16h45m00	04:15	jellyfish
0130_2025-08-03-16h55m00~2025-08-03-17h05m00	00:36	copepod
0130_2025-08-03-16h55m00~2025-08-03-17h05m00	00:56	Amphipod
0130_2025-08-03-16h55m00~2025-08-03-17h05m00	01:47	copepod
0130_2025-08-03-16h55m00~2025-08-03-17h05m00	09:41	jellyfish
0131_2025-08-03-17h15m00~2025-08-03-17h25m00	02:12	Fiber
0131_2025-08-03-17h15m00~2025-08-03-17h25m00	02:13	copepod
0131_2025-08-03-17h15m00~2025-08-03-17h25m00	06:11	copepod
0131_2025-08-03-17h15m00~2025-08-03-17h25m00	07:06	copepod
0131_2025-08-03-17h15m00~2025-08-03-17h25m00	09:31	Amphipod
0132_2025-08-03-17h35m00~2025-08-03-17h45m00	02:42	Amphipod
0132_2025-08-03-17h35m00~2025-08-03-17h45m00	05:15	Amphipod
0132_2025-08-03-17h35m00~2025-08-03-17h45m00	07:21	copepod
0132_2025-08-03-17h35m00~2025-08-03-17h45m00	09:46	Amphipod
0133_2025-08-03-17h55m00~2025-08-03-18h05m00	00:45	fiber
0133_2025-08-03-17h55m00~2025-08-03-18h05m00	07:01	Amphipod
0133_2025-08-03-17h55m00~2025-08-03-18h05m00	08:16	Amphipod
0134_2025-08-03-18h15m00~2025-08-03-18h25m00	01:43	jellyfish
0134_2025-08-03-18h15m00~2025-08-03-18h25m00	01:45	Amphipod
0134_2025-08-03-18h15m00~2025-08-03-18h25m00	01:49	Amphipod
0134_2025-08-03-18h15m00~2025-08-03-18h25m00	04:01	Amphipod
0134_2025-08-03-18h15m00~2025-08-03-18h25m00	08:58	Amphipod
0135_2025-08-03-18h35m00~2025-08-03-18h45m00	00:00	Amphipod
0135_2025-08-03-18h35m00~2025-08-03-18h45m00	02:57	fiber
0135_2025-08-03-18h35m00~2025-08-03-18h45m00	02:59	Amphipod
0135_2025-08-03-18h35m00~2025-08-03-18h45m00	05:07	copepod
0135_2025-08-03-18h35m00~2025-08-03-18h45m00	05:22	Amphipod
0135_2025-08-03-18h35m00~2025-08-03-18h45m00	08:49	Amphipod
0138_2025-08-03-19h35m00~2025-08-03-19h45m00	00:00	jellyfish
0138_2025-08-03-19h35m00~2025-08-03-19h45m00	04:50	Amphipod
0139_2025-08-03-19h55m00~2025-08-03-20h05m00	00:00	-
0139_2025-08-03-19h55m00~2025-08-03-20h05m00	05:22	Amphipod
0141_2025-08-03-20h35m00~2025-08-03-20h45m00	02:22	worm
0141_2025-08-03-20h35m00~2025-08-03-20h45m00	02:57	jellyfish
0141_2025-08-03-20h35m00~2025-08-03-20h45m00	04:15	copepod
0141_2025-08-03-20h35m00~2025-08-03-20h45m00	05:42	Amphipod
0141_2025-08-03-20h35m00~2025-08-03-20h45m00	07:13	copepod
0142_2025-08-03-20h55m00~2025-08-03-21h05m00	04:29	copepod
0142_2025-08-03-20h55m00~2025-08-03-21h05m00	04:35	unidentified
0142_2025-08-03-20h55m00~2025-08-03-21h05m00	06:42	copepod
0142_2025-08-03-20h55m00~2025-08-03-21h05m00	06:53	Amphipod
0142_2025-08-03-20h55m00~2025-08-03-21h05m00	07:08	copepod
0142_2025-08-03-20h55m00~2025-08-03-21h05m00	07:33	fish
0142_2025-08-03-20h55m00~2025-08-03-21h05m00	07:57	copepod
0142_2025-08-03-20h55m00~2025-08-03-21h05m00	09:24	copepod
0142_2025-08-03-20h55m00~2025-08-03-21h05m00	09:25	Amphipod
0143_2025-08-03-21h15m00~2025-08-03-21h25m00	04:28	Amphipod
0143_2025-08-03-21h15m00~2025-08-03-21h25m00	06:30	copepod
0144_2025-08-03-21h35m00~2025-08-03-21h45m00	00:44	copepod
0144_2025-08-03-21h35m00~2025-08-03-21h45m00	02:46	Amphipod
0144_2025-08-03-21h35m00~2025-08-03-21h45m00	03:58	Amphipod
0144_2025-08-03-21h35m00~2025-08-03-21h45m00	04:01	Amphipod
0144_2025-08-03-21h35m00~2025-08-03-21h45m00	04:31	copepod
0144_2025-08-03-21h35m00~2025-08-03-21h45m00	04:44	Amphipod
0144_2025-08-03-21h35m00~2025-08-03-21h45m00	08:42	Amphipod
0145_2025-08-03-21h55m00~2025-08-03-22h05m00	00:32	Amphipod
0145_2025-08-03-21h55m00~2025-08-03-22h05m00	03:32	Amphipod
0145_2025-08-03-21h55m00~2025-08-03-22h05m00	03:33	Amphipod
0145_2025-08-03-21h55m00~2025-08-03-22h05m00	03:35	Amphipod
0145_2025-08-03-21h55m00~2025-08-03-22h05m00	03:47	Amphipod
0145_2025-08-03-21h55m00~2025-08-03-22h05m00	04:14	Amphipod
0145_2025-08-03-21h55m00~2025-08-03-22h05m00	09:11	Amphipod
0146_2025-08-03-22h15m00~2025-08-03-22h25m00	00:24	Worm
0146_2025-08-03-22h15m00~2025-08-03-22h25m00	03:54	Amphipod
0146_2025-08-03-22h15m00~2025-08-03-22h25m00	05:23	Amphipod
0146_2025-08-03-22h15m00~2025-08-03-22h25m00	06:20	jellyfish
0146_2025-08-03-22h15m00~2025-08-03-22h25m00	07:11	Amphipod
0148_2025-08-03-22h55m00~2025-08-03-23h05m00	09:41	Amphipod
0150_2025-08-03-23h35m00~2025-08-03-23h45m00	02:54	Amphipod
0150_2025-08-03-23h35m00~2025-08-03-23h45m00	05:07	Amphipod
0150_2025-08-03-23h35m00~2025-08-03-23h45m00	05:30	worm
0150_2025-08-03-23h35m00~2025-08-03-23h45m00	06:38	Amphipod
0150_2025-08-03-23h35m00~2025-08-03-23h45m00	06:41	worm
0150_2025-08-03-23h35m00~2025-08-03-23h45m00	06:57	Amphipod
0150_2025-08-03-23h35m00~2025-08-03-23h45m00	07:10	Amphipod
0150_2025-08-03-23h35m00~2025-08-03-23h45m00	07:19	Amphipod
0150_2025-08-03-23h35m00~2025-08-03-23h45m00	07:28	worm
0150_2025-08-03-23h35m00~2025-08-03-23h45m00	08:30	worm
0150_2025-08-03-23h35m00~2025-08-03-23h45m00	09:10	Amphipod
0150_2025-08-03-23h35m00~2025-08-03-23h45m00	09:57	Amphipod
0151_2025-08-03-23h55m00~2025-08-04-00h05m00	00:23	Amphipod
0151_2025-08-03-23h55m00~2025-08-04-00h05m00	01:40	Amphipod
0151_2025-08-03-23h55m00~2025-08-04-00h05m00	03:07	Amphipod
0152_2025-08-04-00h15m00~2025-08-04-00h25m00	00:46	copepod
0152_2025-08-04-00h15m00~2025-08-04-00h25m00	02:38	worm
0152_2025-08-04-00h15m00~2025-08-04-00h25m00	05:27	Amphipod
0152_2025-08-04-00h15m00~2025-08-04-00h25m00	05:44	worm
0152_2025-08-04-00h15m00~2025-08-04-00h25m00	07:34	worm
0153_2025-08-04-00h35m00~2025-08-04-00h45m00	06:32	Amphipod
0153_2025-08-04-00h35m00~2025-08-04-00h45m00	09:52	copepod
0154_2025-08-04-00h55m00~2025-08-04-01h05m00	00:25	worm
0154_2025-08-04-00h55m00~2025-08-04-01h05m00	00:35	copepod
0155_2025-08-04-01h15m00~2025-08-04-01h25m00	08:55	copepod
0156_2025-08-04-01h35m00~2025-08-04-01h45m00	09:00	Amphipod
0156_2025-08-04-01h35m00~2025-08-04-01h45m00	09:33	unidentified
0158_2025-08-04-02h15m00~2025-08-04-02h25m00	04:25	unidentified
0158_2025-08-04-02h15m00~2025-08-04-02h25m00	09:14	copepod
0159_2025-08-04-02h35m00~2025-08-04-02h45m00	01:09	Amphipod
0159_2025-08-04-02h35m00~2025-08-04-02h45m00	06:57	copepod
0159_2025-08-04-02h35m00~2025-08-04-02h45m00	07:11	Amphipod
0159_2025-08-04-02h35m00~2025-08-04-02h45m00	08:40	Amphipod
0159_2025-08-04-02h35m00~2025-08-04-02h45m00	09:52	copepod
0160_2025-08-04-02h55m00~2025-08-04-03h05m00	00:05	copepod
0160_2025-08-04-02h55m00~2025-08-04-03h05m00	01:07	Amphipod
0160_2025-08-04-02h55m00~2025-08-04-03h05m00	01:50	copepod
0160_2025-08-04-02h55m00~2025-08-04-03h05m00	03:29	glow
0160_2025-08-04-02h55m00~2025-08-04-03h05m00	03:52	Amphipod
0160_2025-08-04-02h55m00~2025-08-04-03h05m00	04:30	copepod
0160_2025-08-04-02h55m00~2025-08-04-03h05m00	07:55	Amphipod
0161_2025-08-04-03h15m00~2025-08-04-03h25m00	02:52	fiber
0161_2025-08-04-03h15m00~2025-08-04-03h25m00	04:57	Amphipod
0161_2025-08-04-03h15m00~2025-08-04-03h25m00	05:53	Amphipod
0162_2025-08-04-03h35m00~2025-08-04-03h45m00	07:50	shrimp
0162_2025-08-04-03h35m00~2025-08-04-03h45m00	08:39	Unidentified
0162_2025-08-04-03h35m00~2025-08-04-03h45m00	09:56	Amphipod
0163_2025-08-04-03h55m00~2025-08-04-04h05m00	08:26	copepod
0165_2025-08-04-04h35m00~2025-08-04-04h45m00	07:49	copepod
0168_2025-08-04-05h35m00~2025-08-04-05h45m00	04:38	copepod
0169_2025-08-04-05h55m00~2025-08-04-06h05m00	02:52	copepod
0169_2025-08-04-05h55m00~2025-08-04-06h05m00	04:19	copepod
0169_2025-08-04-05h55m00~2025-08-04-06h05m00	04:44	copepod
0169_2025-08-04-05h55m00~2025-08-04-06h05m00	06:56	jellyfish
0170_2025-08-04-06h15m00~2025-08-04-06h25m00	04:26	copepod
0170_2025-08-04-06h15m00~2025-08-04-06h25m00	06:11	Amphipod
0170_2025-08-04-06h15m00~2025-08-04-06h25m00	08:41	jellyfish
0171_2025-08-04-06h35m00~2025-08-04-06h45m00	00:36	jellyfish
0171_2025-08-04-06h35m00~2025-08-04-06h45m00	09:39	Ctenophora
0172_2025-08-04-06h55m00~2025-08-04-07h05m00	08:39	-
0172_2025-08-04-06h55m00~2025-08-04-07h05m00	08:50	-
0173_2025-08-04-07h15m00~2025-08-04-07h25m00	08:13	narwhal
0174_2025-08-04-07h35m00~2025-08-04-07h45m00	07:40	Unidentified
0175_2025-08-04-07h55m00~2025-08-04-08h05m00	03:57	Amphipod
0175_2025-08-04-07h55m00~2025-08-04-08h05m00	04:30	Amphipod
0175_2025-08-04-07h55m00~2025-08-04-08h05m00	05:18	copepod
0175_2025-08-04-07h55m00~2025-08-04-08h05m00	06:04	copepod
0176_2025-08-04-08h15m00~2025-08-04-08h25m00	07:54	Amphipod
0176_2025-08-04-08h15m00~2025-08-04-08h25m00	08:00	Amphipod
0176_2025-08-04-08h15m00~2025-08-04-08h25m00	08:13	Amphipod
0176_2025-08-04-08h15m00~2025-08-04-08h25m00	09:18	copepod
0176_2025-08-04-08h15m00~2025-08-04-08h25m00	09:56	Amphipod
0177_2025-08-04-08h35m00~2025-08-04-08h45m00	02:47	Amphipod
0177_2025-08-04-08h35m00~2025-08-04-08h45m00	08:03	Amphipod
0178_2025-08-04-08h55m00~2025-08-04-09h05m00	00:30	jellyfish
0178_2025-08-04-08h55m00~2025-08-04-09h05m00	04:30	Amphipod
0178_2025-08-04-08h55m00~2025-08-04-09h05m00	04:55	Amphipod
0178_2025-08-04-08h55m00~2025-08-04-09h05m00	05:40	Amphipod
0178_2025-08-04-08h55m00~2025-08-04-09h05m00	06:15	Amphipod
0178_2025-08-04-08h55m00~2025-08-04-09h05m00	07:04	jellyfish
0178_2025-08-04-08h55m00~2025-08-04-09h05m00	07:18	Amphipod
0178_2025-08-04-08h55m00~2025-08-04-09h05m00	09:03	copepod
0179_2025-08-04-09h15m00~2025-08-04-09h25m00	05:17	Amphipod
0179_2025-08-04-09h15m00~2025-08-04-09h25m00	07:15	copepod
0180_2025-08-04-09h35m00~2025-08-04-09h45m00	03:38	copepod
0181_2025-08-04-09h55m00~2025-08-04-10h05m00	06:13	copepod
0181_2025-08-04-09h55m00~2025-08-04-10h05m00	09:09	Amphipod
0182_2025-08-04-10h15m00~2025-08-04-10h25m00	02:45	jellyfish
0182_2025-08-04-10h15m00~2025-08-04-10h25m00	09:49	Copepod
0183_2025-08-04-10h35m00~2025-08-04-10h45m00	03:11	copepod
0183_2025-08-04-10h35m00~2025-08-04-10h45m00	03:35	Amphipod
0183_2025-08-04-10h35m00~2025-08-04-10h45m00	04:03	copepod
0183_2025-08-04-10h35m00~2025-08-04-10h45m00	08:16	jellyfish
0184_2025-08-04-10h55m00~2025-08-04-11h05m00	00:00	Amphipod
0184_2025-08-04-10h55m00~2025-08-04-11h05m00	01:31	copepod
0184_2025-08-04-10h55m00~2025-08-04-11h05m00	01:32	unidentified
0184_2025-08-04-10h55m00~2025-08-04-11h05m00	04:55	-
0185_2025-08-04-11h15m00~2025-08-04-11h25m00	00:21	unidentified
0185_2025-08-04-11h15m00~2025-08-04-11h25m00	01:26	shrimp
0185_2025-08-04-11h15m00~2025-08-04-11h25m00	07:39	copepod
0186_2025-08-04-11h35m00~2025-08-04-11h45m00	02:43	copepod
0186_2025-08-04-11h35m00~2025-08-04-11h45m00	04:57	Amphipod
0186_2025-08-04-11h35m00~2025-08-04-11h45m00	05:49	Amphipod
0186_2025-08-04-11h35m00~2025-08-04-11h45m00	08:36	Amphipod
0186_2025-08-04-11h35m00~2025-08-04-11h45m00	09:34	Amphipod
0186_2025-08-04-11h35m00~2025-08-04-11h45m00	09:52	Amphipod
0187_2025-08-04-11h55m00~2025-08-04-12h05m00	00:24	Amphipod
0187_2025-08-04-11h55m00~2025-08-04-12h05m00	05:18	copepod
0187_2025-08-04-11h55m00~2025-08-04-12h05m00	05:33	Amphipod
0188_2025-08-04-12h15m00~2025-08-04-12h25m00	03:36	jellyfish
0188_2025-08-04-12h15m00~2025-08-04-12h25m00	04:40	copepod
0188_2025-08-04-12h15m00~2025-08-04-12h25m00	05:06	Amphipod
0188_2025-08-04-12h15m00~2025-08-04-12h25m00	07:12	Amphipod
0188_2025-08-04-12h15m00~2025-08-04-12h25m00	08:56	Amphipod
0189_2025-08-04-12h35m00~2025-08-04-12h45m00	03:36	Amphipod
0189_2025-08-04-12h35m00~2025-08-04-12h45m00	03:53	copepod
0189_2025-08-04-12h35m00~2025-08-04-12h45m00	03:58	Amphipod
0189_2025-08-04-12h35m00~2025-08-04-12h45m00	05:17	Amphipod
0190_2025-08-04-12h55m00~2025-08-04-13h05m00	05:15	Amphipod
0190_2025-08-04-12h55m00~2025-08-04-13h05m00	05:21	Amphipod
0190_2025-08-04-12h55m00~2025-08-04-13h05m00	08:24	Amphipod
0191_2025-08-04-13h15m00~2025-08-04-13h25m00	04:50	Amphipod
0191_2025-08-04-13h15m00~2025-08-04-13h25m00	06:56	Amphipod
0191_2025-08-04-13h15m00~2025-08-04-13h25m00	07:09	Amphipod
0191_2025-08-04-13h15m00~2025-08-04-13h25m00	07:42	Amphipod
0191_2025-08-04-13h15m00~2025-08-04-13h25m00	08:35	Amphipod
0192_2025-08-04-13h35m00~2025-08-04-13h45m00	03:12	Amphipod
0192_2025-08-04-13h35m00~2025-08-04-13h45m00	03:53	Amphipod
0192_2025-08-04-13h35m00~2025-08-04-13h45m00	04:36	Amphipod
0192_2025-08-04-13h35m00~2025-08-04-13h45m00	04:46	Amphipod
0192_2025-08-04-13h35m00~2025-08-04-13h45m00	05:07	Amphipod
0192_2025-08-04-13h35m00~2025-08-04-13h45m00	05:12	copepod
0192_2025-08-04-13h35m00~2025-08-04-13h45m00	09:49	Amphipod
0193_2025-08-04-13h55m00~2025-08-04-14h05m00	01:43	Amphipod
0193_2025-08-04-13h55m00~2025-08-04-14h05m00	05:37	Amphipod
0193_2025-08-04-13h55m00~2025-08-04-14h05m00	06:18	Amphipod
0193_2025-08-04-13h55m00~2025-08-04-14h05m00	07:53	Amphipod
0193_2025-08-04-13h55m00~2025-08-04-14h05m00	08:20	Amphipod
0193_2025-08-04-13h55m00~2025-08-04-14h05m00	09:02	Amphipod
0193_2025-08-04-13h55m00~2025-08-04-14h05m00	09:46	Amphipod
0194_2025-08-04-14h15m00~2025-08-04-14h25m00	03:02	Amphipod
0194_2025-08-04-14h15m00~2025-08-04-14h25m00	03:18	Amphipod
0194_2025-08-04-14h15m00~2025-08-04-14h25m00	04:12	Amphipod
0194_2025-08-04-14h15m00~2025-08-04-14h25m00	05:29	Amphipod
0194_2025-08-04-14h15m00~2025-08-04-14h25m00	06:02	Amphipod
0195_2025-08-04-14h35m00~2025-08-04-14h45m00	01:08	Amphipod
0195_2025-08-04-14h35m00~2025-08-04-14h45m00	01:30	Amphipod
0195_2025-08-04-14h35m00~2025-08-04-14h45m00	01:49	Amphipod
0195_2025-08-04-14h35m00~2025-08-04-14h45m00	07:05	Amphipod
0195_2025-08-04-14h35m00~2025-08-04-14h45m00	08:37	Amphipod
0195_2025-08-04-14h35m00~2025-08-04-14h45m00	08:57	shrimp
0196_2025-08-04-14h55m00~2025-08-04-15h05m00	02:00	Amphipod
0196_2025-08-04-14h55m00~2025-08-04-15h05m00	05:03	copepod
0196_2025-08-04-14h55m00~2025-08-04-15h05m00	05:09	copepod
0196_2025-08-04-14h55m00~2025-08-04-15h05m00	06:04	glow
0197_2025-08-04-15h15m00~2025-08-04-15h25m00	00:30	Amphipod
0197_2025-08-04-15h15m00~2025-08-04-15h25m00	01:24	Amphipod
0197_2025-08-04-15h15m00~2025-08-04-15h25m00	03:56	Amphipod
0197_2025-08-04-15h15m00~2025-08-04-15h25m00	05:13	shrimp
0198_2025-08-04-15h35m00~2025-08-04-15h45m00	00:57	-
0198_2025-08-04-15h35m00~2025-08-04-15h45m00	02:02	fiber
0198_2025-08-04-15h35m00~2025-08-04-15h45m00	04:02	worm
0199_2025-08-04-15h55m00~2025-08-04-16h05m00	09:53	Amphipod
0200_2025-08-04-16h15m00~2025-08-04-16h25m00	09:24	Amphipod
0201_2025-08-04-16h35m00~2025-08-04-16h45m00	00:00	Amphipod
0201_2025-08-04-16h35m00~2025-08-04-16h45m00	01:51	Amphipod
0201_2025-08-04-16h35m00~2025-08-04-16h45m00	02:16	fiber
0201_2025-08-04-16h35m00~2025-08-04-16h45m00	03:54	copepod
0201_2025-08-04-16h35m00~2025-08-04-16h45m00	05:54	Amphipod
0201_2025-08-04-16h35m00~2025-08-04-16h45m00	08:11	Amphipod
0202_2025-08-04-16h55m00~2025-08-04-17h05m00	01:41	Amphipod
0202_2025-08-04-16h55m00~2025-08-04-17h05m00	04:47	Amphipod
0202_2025-08-04-16h55m00~2025-08-04-17h05m00	07:05	Amphipod
0202_2025-08-04-16h55m00~2025-08-04-17h05m00	07:15	Amphipod
0202_2025-08-04-16h55m00~2025-08-04-17h05m00	09:34	Amphipod
0203_2025-08-04-17h15m00~2025-08-04-17h25m00	07:18	Amphipod
0204_2025-08-04-17h35m00~2025-08-04-17h45m00	05:00	copepod
0205_2025-08-04-17h55m00~2025-08-04-18h05m00	00:28	copepod
0205_2025-08-04-17h55m00~2025-08-04-18h05m00	02:28	Amphipod
0205_2025-08-04-17h55m00~2025-08-04-18h05m00	03:20	Amphipod
0205_2025-08-04-17h55m00~2025-08-04-18h05m00	04:48	jellyfish
0205_2025-08-04-17h55m00~2025-08-04-18h05m00	06:15	copepod
0205_2025-08-04-17h55m00~2025-08-04-18h05m00	07:08	Amphipod
0205_2025-08-04-17h55m00~2025-08-04-18h05m00	08:39	fiber
0206_2025-08-04-18h15m00~2025-08-04-18h25m00	00:48	copepod
0206_2025-08-04-18h15m00~2025-08-04-18h25m00	02:43	unidentified
0207_2025-08-04-18h35m00~2025-08-04-18h45m00	01:43	jellyfish
0207_2025-08-04-18h35m00~2025-08-04-18h45m00	04:00	jellyfish
0208_2025-08-04-18h55m00~2025-08-04-19h05m00	04:29	copepod
0209_2025-08-04-19h15m00~2025-08-04-19h25m00	04:03	unidentified
0209_2025-08-04-19h15m00~2025-08-04-19h25m00	04:09	worm
0209_2025-08-04-19h15m00~2025-08-04-19h25m00	04:34	worm
0209_2025-08-04-19h15m00~2025-08-04-19h25m00	06:14	worm
0209_2025-08-04-19h15m00~2025-08-04-19h25m00	06:53	Amphipod
0209_2025-08-04-19h15m00~2025-08-04-19h25m00	07:40	worm
0210_2025-08-04-19h35m00~2025-08-04-19h45m00	-	Glow of sediment
0211_2025-08-04-19h55m00~2025-08-04-20h05m00	00:21	copepod
0211_2025-08-04-19h55m00~2025-08-04-20h05m00	01:38	copepod
0212_2025-08-04-20h15m00~2025-08-04-20h25m00	01:10	copepod
0212_2025-08-04-20h15m00~2025-08-04-20h25m00	01:12	copepod
0212_2025-08-04-20h15m00~2025-08-04-20h25m00	04:22	copepod
0212_2025-08-04-20h15m00~2025-08-04-20h25m00	04:50	copepod
0213_2025-08-04-20h35m00~2025-08-04-20h45m00213	09:33	copepod
0215_2025-08-04-21h15m00~2025-08-04-21h25m00	00:30	jellyfish
0217_2025-08-04-21h55m00~2025-08-04-22h05m00	03:55	Amphipod
0217_2025-08-04-21h55m00~2025-08-04-22h05m00	04:44	copepod
0218_2025-08-04-22h15m00~2025-08-04-22h25m00	01:12	copepod
0218_2025-08-04-22h15m00~2025-08-04-22h25m00	02:08	Amphipod
0218_2025-08-04-22h15m00~2025-08-04-22h25m00	02:26	copepod
0219_2025-08-04-22h35m00~2025-08-04-22h45m00	02:14	unidentified
0219_2025-08-04-22h35m00~2025-08-04-22h45m00	07:48	fiber
0220_2025-08-04-22h55m00~2025-08-04-23h05m00	02:21	unidentified
0220_2025-08-04-22h55m00~2025-08-04-23h05m00	05:45	Amphipod
0220_2025-08-04-22h55m00~2025-08-04-23h05m00	06:04	worm
0220_2025-08-04-22h55m00~2025-08-04-23h05m00	06:33	worm
0220_2025-08-04-22h55m00~2025-08-04-23h05m00	07:17	worm
0220_2025-08-04-22h55m00~2025-08-04-23h05m00	07:26	Amphipod
0220_2025-08-04-22h55m00~2025-08-04-23h05m00	08:19	worm
0220_2025-08-04-22h55m00~2025-08-04-23h05m00	08:44	worm
0221_2025-08-04-23h15m00~2025-08-04-23h25m00	07:04	worm
0221_2025-08-04-23h15m00~2025-08-04-23h25m00	08:51	worm
0222_2025-08-04-23h35m00~2025-08-04-23h45m00	01:56	Amphipod
0222_2025-08-04-23h35m00~2025-08-04-23h45m00	05:52	copepod
0222_2025-08-04-23h35m00~2025-08-04-23h45m00	05:38	copepod
0223_2025-08-04-23h55m00~2025-08-05-00h03m52	00:28	unidentified
0223_2025-08-04-23h55m00~2025-08-05-00h03m52	01:29	copepod
